# Generative models for antimicrobial peptide design: auto-encoders and beyond

**DOI:** 10.1101/2025.10.29.685317

**Authors:** Lukas Beierle, Julian Hahnfeld, Alexander Goesmann, Reihaneh Mostolizadeh, Franz Cemič

**Affiliations:** Bioinformatics and Systems Biology, Justus-Liebig-University Giessen, Ludwigsplatz, Giessen, 35390, Hesse, Germany; Department of Computer Science, University of Applied Sciences Giessen, Gutfleischstrasse, Giessen, 35390, Hesse, Germany; Max-Planck-Institute for Terrestrial Microbiology, Marburg, 35043, Hesse, Germany

**Keywords:** antimicrobial peptides, generative models, deep learning, variational auto-encoders, wasserstein auto-encoder, language models

## Abstract

**Background:** Since the number of multi-resistant pathogens is growing rapidly, new strategies to accelerate the development of antimicrobial drugs are urgently needed. A promising candidate class for new antibiotics are antimicrobial peptides, showing lower tendency to induce antibiotic resistance. High-throughput *in silico* strategies for candidate mining, such as generative deep learning algorithms, have become popular over the last few years and offer novel ways for peptide discovery.

**Methods:** This study presents a comparative analysis of contemporary deep learning models’ generative performance for generating novel antimicrobial peptides. The models examined include Variational Auto-Encoders, a Wasserstein Auto-Encoder, a Recurrent Neural Network and a Language Model. The primary focus of this study is the systematic comparison and evaluation of various methods and sampling options to identify the most suitable model and sampling strategy combination for different use cases.

**Results:** The findings demonstrate the models’ capacity to generate peptide sequences exhibiting analogous properties to those of naturally occurring active peptides, which are utilized for model training while featuring an appropriate degree of sequence diversity. Auto-encoder-based models, particularly the Wasserstein auto-encoder, have generated novel and remarkably diverse sequences compared to recurrent neural networks and language models. This model category exhibits a propensity to prioritize the frequencies of individual amino acids during the learning process, in contrast to variational auto-encoders. Furthermore, latent space models have been shown to possess the capacity to utilize diverse methodologies for generating novel peptides. However, it is imperative to note that these sampling strategies are not universally advantageous or disadvantageous; their optimal selection is contingent on the specificities of each individual use case.

**Conclusion:** The present study investigates the strengths and weaknesses of various generative models for antimicrobial peptides and suggests which model and sampling strategy combination should be favoured for specific individual applications.
