## Supplementary material for "Generative models for antimicrobial peptide design: auto-encoders and beyond": Matched peptides in the DBAASP database

peptide_name	sequence	organism	measure_type	value	unit	model
	WWRWRRRWW	Staphylococcus aureus	MIC	4.0	µM	rnn
	WWRWRRRWW	Bacillus subtilis	MIC	1.0	µM	rnn
	WWRWRRRWW	Enterococcus faecalis	MIC	8.0	µM	rnn
	WWRWRRRWW	Staphylococcus aureus	MIC	2.0	µM	rnn
	WWRWRRRWW	Escherichia coli	MIC	8.0	µM	rnn
Antifungal peptide Cm-p1	SRSELIVHQR	Trichophyton rubrum	MIC	3.0	µM	rnn
	WWRWRRRWW	Staphylococcus epidermidis	MIC	2.0	µM	rnn
Caerin-1.10	GLLSVLGSVAKHVLPHVVPVIAEKL	Micrococcus luteus	MIC	9.704349839731108	µM	rnn
	WWRWRRRWW	Escherichia coli	MIC	4.0	µM	rnn
Caerin-1.10	GLLSVLGSVAKHVLPHVVPVIAEKL	Leuconostoc lactis	MIC	2.329043961535466	µM	rnn
	WWRWRRRWW	Salmonella enterica	MIC	8.0	µM	rnn
Antifungal peptide Cm-p1	SRSELIVHQR	Candida albicans	MIC	7.0	µM	rnn
	WWRWRRRWW	Salmonella enterica	MIC	4.0	µM	rnn
	RRWWWRWRW	Staphylococcus aureus	MIC	1.0	µM	randomsampler
	RRWWWRWRW	Salmonella enterica	MIC	4.0	µM	randomsampler
	RRWWWWRRW	Salmonella enterica	MIC	8.0	µM	randomsampler
	RRWWWWRRW	Salmonella enterica	MIC	4.0	µM	randomsampler
	RRWWWWRRW	Escherichia coli	MIC	4.0	µM	randomsampler
2C-3	RRRWWWF	Streptococcus mutans	MIC	5.031894073530767	µM	randomsampler
	RRWWWWRRW	Bacillus subtilis	MIC	1.0	µM	randomsampler
	RRWWWRWRW	Escherichia coli	MIC	2.0	µM	randomsampler
	RRWWWRWRW	Staphylococcus aureus	MIC	2.0	µM	randomsampler
	RRWWWRWRW	Enterococcus faecalis	MIC	4.0	µM	randomsampler
	RRWWWRWRW	Escherichia coli	MIC	4.0	µM	randomsampler
	RRWWWWRRW	Staphylococcus aureus	MIC	8.0	µM	randomsampler
	RRWWWRWRW	Staphylococcus epidermidis	MIC	2.0	µM	randomsampler
	RRWWWRWRW	Bacillus subtilis	MIC	1.0	µM	randomsampler
	RRWWWRWRW	Salmonella enterica	MIC	2.0	µM	randomsampler
	RRWWWWRRW	Staphylococcus epidermidis	MIC	2.0	µM	randomsampler
	RRWWWWRRW	Escherichia coli	MIC	8.0	µM	randomsampler
	RRWWWWRRW	Staphylococcus aureus	MIC	4.0	µM	randomsampler
	RRWWWRWRW	Escherichia coli	MIC	8.0	µM	randomsampler
	RRWWWWRRW	Staphylococcus aureus	MIC	2.0	µM	randomsampler
	RRWWWRWRW	Staphylococcus aureus	MIC	4.0	µM	randomsampler
	RRWWWWRRW	Pseudomonas aeruginosa	MIC	4.0	µM	randomsampler
	RRWWWRWRW	Listeria monocytogenes	MIC	2.0	µM	randomsampler
	RRWWWWRRW	Enterococcus faecalis	MIC	8.0	µM	randomsampler
	RRWWWRWRW	Pseudomonas aeruginosa	MIC	4.0	µM	randomsampler
	RRWWWWRRW	Listeria monocytogenes	MIC	2.0	µM	randomsampler
	WWRWWRRRW	Staphylococcus epidermidis	MIC	2.0	µM	topksampler
	WRRRWWWWR	Escherichia coli	MIC	4.0	µM	topksampler
	WRRRWWWWR	Salmonella enterica	MIC	8.0	µM	topksampler
	RWRWRWRWW	Listeria monocytogenes	MIC	2.0	µM	topksampler
	RWRWRRWWW	Escherichia coli	MIC	4.0	µM	topksampler
	WWRWWRRRW	Staphylococcus aureus	MIC	2.0	µM	topksampler
	RWRWRWRWW	Enterococcus faecalis	MIC	4.0	µM	topksampler
	RRWWRWWL	Escherichia coli	MIC	4.0	µM	topksampler
	RWRWRWRWW	Salmonella enterica	MIC	4.0	µM	topksampler
	RWRWRRWWW	Salmonella enterica	MIC	8.0	µM	topksampler
	RWRWRWRWW	Staphylococcus aureus	MIC	1.0	µM	topksampler
	WWRWWRRRW	Listeria monocytogenes	MIC	8.0	µM	topksampler
	WWRWWRRRW	Bacillus subtilis	MIC	1.0	µM	topksampler
	RWRWRWRWW	Staphylococcus aureus	MIC	4.0	µM	topksampler
	RWRWRWRWW	Bacillus subtilis	MIC	1.0	µM	topksampler
	RRWWRWWL	Staphylococcus aureus	MIC	4.0	µM	topksampler
	WWRWWRRRW	Escherichia coli	MIC	4.0	µM	topksampler
	WWRWWRRRW	Staphylococcus aureus	MIC	4.0	µM	topksampler
	WRRRWWWWR	Pseudomonas aeruginosa	MIC	8.0	µM	topksampler
	WRRRWWWWR	Staphylococcus aureus	MIC	4.0	µM	topksampler
	RRWWRWWL	Pseudomonas aeruginosa	MIC	4.0	µM	topksampler
	RWRWRRWWW	Listeria monocytogenes	MIC	4.0	µM	topksampler
	RWRWRRWWW	Staphylococcus aureus	MIC	4.0	µM	topksampler
	RWRWRWRWW	Pseudomonas aeruginosa	MIC	4.0	µM	topksampler
	WWRWWRRRW	Enterococcus faecalis	MIC	4.0	µM	topksampler
	RWRWRWRWW	Salmonella enterica	MIC	2.0	µM	topksampler
	WRRRWWWWR	Listeria monocytogenes	MIC	2.0	µM	topksampler
	WRRRWWWWR	Staphylococcus aureus	MIC	2.0	µM	topksampler
	RWRWRRWWW	Salmonella enterica	MIC	4.0	µM	topksampler
	WWRWWRRRW	Escherichia coli	MIC	2.0	µM	topksampler
	WWRWWRRRW	Salmonella enterica	MIC	4.0	µM	topksampler
	RWRWRRWWW	Escherichia coli	MIC	8.0	µM	topksampler
	WWRWWRRRW	Pseudomonas aeruginosa	MIC	8.0	µM	topksampler
	WRRRWWWWR	Enterococcus faecalis	MIC	4.0	µM	topksampler
	RWRWRWRWW	Escherichia coli	MIC	2.0	µM	topksampler
	WWRWWRRRW	Escherichia coli	MIC	8.0	µM	topksampler
	RWRWRWRWW	Staphylococcus epidermidis	MIC	2.0	µM	topksampler
	RWRWRRWWW	Enterococcus faecalis	MIC	4.0	µM	topksampler
	RWRWRWRWW	Escherichia coli	MIC	4.0	µM	topksampler
	RWRWRRWWW	Bacillus subtilis	MIC	2.0	µM	topksampler
	RWRWRRWWW	Staphylococcus epidermidis	MIC	2.0	µM	topksampler
	RWRWRRWWW	Staphylococcus aureus	MIC	2.0	µM	topksampler
	WRRRWWWWR	Bacillus subtilis	MIC	1.0	µM	topksampler
	WRRRWWWWR	Escherichia coli	MIC	8.0	µM	topksampler
	RWRWRWRWW	Staphylococcus aureus	MIC	2.0	µM	topksampler
	WRRRWWWWR	Escherichia coli	MIC	2.0	µM	topksampler
	RWRWRRWWW	Pseudomonas aeruginosa	MIC	8.0	µM	topksampler
	WRRRWWWWR	Staphylococcus epidermidis	MIC	4.0	µM	topksampler
	RRRWWWRRR	Pseudomonas aeruginosa	MIC	8.0	µM	toppsampler
	RWRWRWRWW	Staphylococcus aureus	MIC	4.0	µM	toppsampler
	WRRWRWRWW	Salmonella enterica	MIC	2.0	µM	toppsampler
	KKLLKLLKLLL	Acinetobacter baumannii	MIC	0.37797824937771174	µM	toppsampler
	WWRWWRRRW	Staphylococcus epidermidis	MIC	2.0	µM	toppsampler
	RWRWRWRWW	Escherichia coli	MIC	2.0	µM	toppsampler
	RWRWRWRWW	Staphylococcus aureus	MIC	1.0	µM	toppsampler
	KKLLKLLKLLL	Pseudomonas aeruginosa	MIC	9.071477985065082	µM	toppsampler
	RWWRFW	Staphylococcus aureus	MIC	7.72046929181409	µM	toppsampler
	WRRRWWWWR	Escherichia coli	MIC	4.0	µM	toppsampler
	KKLLKLLKLLL	Pseudomonas aeruginosa	MIC	1.511912997510847	µM	toppsampler
	KKLLKLLKLLL	Escherichia coli	MIC	0.37797824937771174	µM	toppsampler
	RRWWWRWRW	Bacillus subtilis	MIC	1.0	µM	toppsampler
	WWRWWRRRW	Bacillus subtilis	MIC	1.0	µM	toppsampler
	WRRWRWRWW	Salmonella enterica	MIC	8.0	µM	toppsampler
	KKLLKLLKLLL	Escherichia coli	MIC	0.5669673740665676	µM	toppsampler
	KKLLKLLKLLL	Klebsiella pneumoniae	MIC	2.2678694962662704	µM	toppsampler
	KKLLKLLKLLL	Pseudomonas aeruginosa	MIC	0.7559564987554235	µM	toppsampler
	WRRRWWWWR	Salmonella enterica	MIC	8.0	µM	toppsampler
	KKLLKLLKLLL	Staphylococcus aureus	MIC	3.023825995021694	µM	toppsampler
	WWRWWRRRW	Pseudomonas aeruginosa	MIC	8.0	µM	toppsampler
	WRRWRWRWW	Staphylococcus aureus	MIC	2.0	µM	toppsampler
	KKLLKLLKLLL	Stenotrophomonas maltophilia	MIC	1.511912997510847	µM	toppsampler
	WWRWWRRRW	Staphylococcus aureus	MIC	4.0	µM	toppsampler
	RWRWRRWWW	Escherichia coli	MIC	4.0	µM	toppsampler
	RWRWRRWWW	Salmonella enterica	MIC	8.0	µM	toppsampler
	RWRWRRWWW	Enterococcus faecalis	MIC	4.0	µM	toppsampler
	WWRWWRRRW	Salmonella enterica	MIC	4.0	µM	toppsampler
	KKLLKLLKLLL	Klebsiella pneumoniae	MIC	3.023825995021694	µM	toppsampler
	RRWWWRWRW	Salmonella enterica	MIC	4.0	µM	toppsampler
	WWRWWRRRW	Listeria monocytogenes	MIC	8.0	µM	toppsampler
	KKLLKLLKLLL	Pseudomonas aeruginosa	MIC	3.023825995021694	µM	toppsampler
	RWRWRRWWW	Staphylococcus aureus	MIC	2.0	µM	toppsampler
	KKLLKLLKLLL	Pseudomonas aeruginosa	MIC	6.047651990043388	µM	toppsampler
	KKLLKLLKLLL	Escherichia coli	MIC	2.2678694962662704	µM	toppsampler
	WRRRWWWWR	Staphylococcus aureus	MIC	2.0	µM	toppsampler
	WRRWRWRWW	Escherichia coli	MIC	8.0	µM	toppsampler
	RWRWRRWWW	Salmonella enterica	MIC	4.0	µM	toppsampler
	WRRRWWWWR	Staphylococcus aureus	MIC	4.0	µM	toppsampler
	KKLLKLLKLLL	Acinetobacter baumannii	MIC	2.2678694962662704	µM	toppsampler
	RRWWWRWRW	Staphylococcus aureus	MIC	4.0	µM	toppsampler
	WRRWRWRWW	Enterococcus faecalis	MIC	4.0	µM	toppsampler
	KKLLKLLKLLL	Escherichia coli	MIC	1.511912997510847	µM	toppsampler
	KKLLKLLKLLL	Pseudomonas aeruginosa	MIC	4.535738992532541	µM	toppsampler
	KKLLKLLKLLL	Staphylococcus epidermidis	MIC	1.511912997510847	µM	toppsampler
	WRRRWWWWR	Enterococcus faecalis	MIC	4.0	µM	toppsampler
	RWRWRRWWW	Bacillus subtilis	MIC	2.0	µM	toppsampler
	WRRRWWWWR	Escherichia coli	MIC	8.0	µM	toppsampler
	RWRWRWRWW	Escherichia coli	MIC	4.0	µM	toppsampler
	RWRWRRWWW	Listeria monocytogenes	MIC	4.0	µM	toppsampler
	RRWWWRWRW	Pseudomonas aeruginosa	MIC	4.0	µM	toppsampler
	KKLLKLLKLLL	Staphylococcus aureus	MIC	0.7559564987554235	µM	toppsampler
	WRRRWWWWR	Listeria monocytogenes	MIC	2.0	µM	toppsampler
	RWRWRWRWW	Salmonella enterica	MIC	4.0	µM	toppsampler
	KKLLKLLKLLL	Enterobacter cloacae	MIC	1.511912997510847	µM	toppsampler
	KKLLKLLKLLL	Acinetobacter baumannii	MIC	6.047651990043388	µM	toppsampler
	KKLLKLLKLLL	Escherichia coli	MIC	4.535738992532541	µM	toppsampler
	WRRWRWRWW	Bacillus subtilis	MIC	1.0	µM	toppsampler
	WRRRWWWWR	Bacillus subtilis	MIC	1.0	µM	toppsampler
	WRRWRWRWW	Salmonella enterica	MIC	4.0	µM	toppsampler
	KKLLKLLKLLL	Staphylococcus epidermidis	MIC	3.023825995021694	µM	toppsampler
	KKLLKLLKLLL	Klebsiella pneumoniae	MIC	1.511912997510847	µM	toppsampler
	RWRWRWRWW	Salmonella enterica	MIC	2.0	µM	toppsampler
	WWRWWRRRW	Escherichia coli	MIC	2.0	µM	toppsampler
	RRWWWRWRW	Escherichia coli	MIC	8.0	µM	toppsampler
	KKLLKLLKLLL	Acinetobacter baumannii	MIC	4.535738992532541	µM	toppsampler
	KKLLKLLKLLL	Acinetobacter baumannii	MIC	3.023825995021694	µM	toppsampler
	RWRWRWRWW	Staphylococcus aureus	MIC	2.0	µM	toppsampler
	KKLLKLLKLLL	Klebsiella pneumoniae	MIC	6.047651990043388	µM	toppsampler
	RRWWWRWRW	Salmonella enterica	MIC	2.0	µM	toppsampler
	WRRRWWWWR	Escherichia coli	MIC	2.0	µM	toppsampler
	RWRWRWRWW	Bacillus subtilis	MIC	1.0	µM	toppsampler
	RWRWRWRWW	Pseudomonas aeruginosa	MIC	4.0	µM	toppsampler
	RWRWRRWWW	Staphylococcus aureus	MIC	4.0	µM	toppsampler
	KKLLKLLKLLL	Klebsiella pneumoniae	MIC	4.535738992532541	µM	toppsampler
	WWRWWRRRW	Escherichia coli	MIC	4.0	µM	toppsampler
	RRWWWRWRW	Listeria monocytogenes	MIC	2.0	µM	toppsampler
	KKLLKLLKLLL	Stenotrophomonas maltophilia	MIC	3.023825995021694	µM	toppsampler
	RWWRFW	Staphylococcus haemolyticus	MIC	7.72046929181409	µM	toppsampler
	WRRRWWWWR	Staphylococcus epidermidis	MIC	4.0	µM	toppsampler
	RWRWRRWWW	Staphylococcus epidermidis	MIC	2.0	µM	toppsampler
	RWRWRWRWW	Enterococcus faecalis	MIC	4.0	µM	toppsampler
	WRRWRWRWW	Escherichia coli	MIC	4.0	µM	toppsampler
	WWRWWRRRW	Staphylococcus aureus	MIC	2.0	µM	toppsampler
	KKLLKLLKLLL	Pseudomonas aeruginosa	MIC	2.2678694962662704	µM	toppsampler
	RWRWRRWWW	Escherichia coli	MIC	8.0	µM	toppsampler
	RRWWWRWRW	Staphylococcus aureus	MIC	1.0	µM	toppsampler
	KKLLKLLKLLL	Acinetobacter baumannii	MIC	1.511912997510847	µM	toppsampler
	RWRWRRWWW	Pseudomonas aeruginosa	MIC	8.0	µM	toppsampler
	KKLLKLLKLLL	Escherichia coli	MIC	6.047651990043388	µM	toppsampler
	RWRWRWRWW	Listeria monocytogenes	MIC	2.0	µM	toppsampler
	WRRWRWRWW	Pseudomonas aeruginosa	MIC	4.0	µM	toppsampler
	RRWWWRWRW	Escherichia coli	MIC	4.0	µM	toppsampler
	KKLLKLLKLLL	Staphylococcus aureus	MIC	6.047651990043388	µM	toppsampler
	RRWWWRWRW	Staphylococcus aureus	MIC	2.0	µM	toppsampler
	KKLLKLLKLLL	Escherichia coli	MIC	3.023825995021694	µM	toppsampler
	WRRWRWRWW	Staphylococcus aureus	MIC	4.0	µM	toppsampler
	WRRWRWRWW	Staphylococcus aureus	MIC	8.0	µM	toppsampler
	WRRWRWRWW	Listeria monocytogenes	MIC	4.0	µM	toppsampler
	WRRWRWRWW	Staphylococcus epidermidis	MIC	2.0	µM	toppsampler
	KKLLKLLKLLL	Staphylococcus aureus	MIC	1.511912997510847	µM	toppsampler
	RRWWWRWRW	Enterococcus faecalis	MIC	4.0	µM	toppsampler
	KKLLKLLKLLL	Staphylococcus aureus	MIC	2.2678694962662704	µM	toppsampler
	WWRWWRRRW	Enterococcus faecalis	MIC	4.0	µM	toppsampler
	KKLLKLLKLLL	Enterobacter cloacae	MIC	3.023825995021694	µM	toppsampler
	KKLLKLLKLLL	Escherichia coli	MIC	9.071477985065082	µM	toppsampler
	RRWWWRWRW	Escherichia coli	MIC	2.0	µM	toppsampler
	WWRWWRRRW	Escherichia coli	MIC	8.0	µM	toppsampler
	RRWWWRWRW	Staphylococcus epidermidis	MIC	2.0	µM	toppsampler
	KKLLKLLKLLL	Klebsiella pneumoniae	MIC	9.071477985065082	µM	toppsampler
	WRRRWWWWR	Pseudomonas aeruginosa	MIC	8.0	µM	toppsampler
	RWRWRWRWW	Staphylococcus epidermidis	MIC	2.0	µM	toppsampler
Oncocin (1-18), Oncopeltus 4 [11R]	VDKPPYLPRPRPPRRIYN	Micrococcus luteus	MIC	6.9810047844316285	µM	vaecyclic
Oncocin (1-18), Oncopeltus 4 [11R]	VDKPPYLPRPRPPRRIYN	Micrococcus luteus	MIC	6.9810047844316285	µM	vaelogistic
Oncocin (1-18), Oncopeltus 4 [11R]	VDKPPYLPRPRPPRRIYN	Micrococcus luteus	MIC	6.9810047844316285	µM	vaenormal
